# Systematic profiling of full-length immunoglobulin and T-cell receptor repertoire diversity in rhesus macaque through long read transcriptome sequencing

**DOI:** 10.1101/782938

**Authors:** Hayden N. Brochu, Elizabeth Tseng, Elise Smith, Matthew J. Thomas, Aiden Jones, Kayleigh Diveley, Lynn Law, Scott G. Hansen, Louis J. Picker, Michael Gale, Xinxia Peng

**Affiliations:** Department of Molecular Biomedical Sciences, North Carolina State University College of Veterinary Medicine, Raleigh, NC 27607, USA; Bioinformatics Graduate Program, North Carolina State University, Raleigh, NC 27695, USA; Pacific Biosciences, Menlo Park, CA 94025, USA; Department of Immunology, University of Washington, Seattle, WA, USA; Center for Innate Immunity and Immune Diseases, University of Washington, WA, USA; Genetics Graduate Program, North Carolina State University, Raleigh, NC 27695; Vaccine and Gene Therapy Institute, Oregon Health & Science University, Beaverton, OR 97006, USA; Washington National Primate Research Center, University of Washington, Seattle, WA, USA; Bioinformatics Research Center, North Carolina State University, Raleigh, NC 27695, USA

## Abstract

The diversity of immunoglobulin (Ig) and T-cell receptor (TCR) repertoires is a focal point of immunological studies. Rhesus macaques are key for modeling human immune responses, placing critical importance on the accurate annotation and quantification of their Ig and TCR repertoires. However, due to incomplete reference resources, the coverage and accuracy of the traditional targeted amplification strategies for profiling rhesus Ig and TCR repertoires are largely unknown. Here, using long read sequencing, we sequenced four Indian-origin rhesus macaque tissues and obtained high quality, full-length sequences for over 6,000 unique Ig and TCR transcripts, without the need for sequence assembly. We constructed the first complete reference set for the constant regions of all known isotypes and chain types of rhesus Ig and TCR repertoires. We show that sequence diversity exists across the entire variable regions of rhesus Ig and TCR transcripts. Consequently, existing strategies using targeted amplification of rearranged variable regions comprised of V(D)J gene segments miss a significant fraction (27% to 53% and 42% to 49%) of rhesus Ig/TCR diversity. To overcome these limitations, we designed new rhesus-specific assays that remove the need for primers conventionally targeting variable regions and allow single cell-level Ig and TCR repertoire analysis. Our improved approach will enable future studies to fully capture rhesus Ig and TCR repertoire diversity and is applicable for improving annotations in any model organism.
