## Supplementary Data for "Systematic profiling of full-length immunoglobulin and T-cell receptor repertoire diversity in rhesus macaque through long read transcriptome sequencing"

### Sheet: rhesus_B_cell_VDJ_assay
FWD	FWD Sequence	Final concentration*	REV	REV Sequence	Final concentration*	Source
10x_FWD (outer)	AATGATACGGCGACCACCGAGATCTACACTCTTTCCCTACACGACGCTC	1 uM	IGHA (outer)	ACGTGGCATGTCACGGACTC	0.5 uM	custom
			IGHD (outer)	CTGGCTGCTTGTCGTGTAGCTG	0.5 uM	Sundling et al, 2012
			IGHE (outer)	TGTTGACCTCTTTGTCTGCGG	0.5 uM	custom
			IGHG (outer)	TTGTCCACCTTGGTGTTGCT	0.5 uM	human 10x
			IGHM (outer)	TACTTGCCCCCTCTCAGGACT	0.5 uM	custom
			IGK (outer)	GTCCTGCTCTGTGACACTCTC	0.5 uM	Sundling et al, 2012
			IGL (outer)	GTCTCCACTCCCGCGTTGAC	0.5 uM	custom
10x_FWD (inner)	AATGATACGGCGACCACCGAGATCT	1 uM	IGHA (inner)	TTGCTCCAGGTCACGTTGAGTG	0.5 uM	Sundling et al, 2012
			IGHD (inner)	CAGGTGACAGTCACGGACTTTG	0.5 uM	Sundling et al, 2012
			IGHE (inner)	GGCTGGTAAGGTCATAGTGCTT	0.5 uM	custom
			IGHG (inner)	AGCCCTGAGGACTGTAGGA	0.5 uM	custom
			IGHM (inner)	GCATTCTCACAGGAGACGAGG	0.5 uM	Sundling et al, 2012
			IGK (inner)	ATTCAGCAGGCACACAACAGAG	0.5 uM	Sundling et al, 2012
			IGL (inner)	AGACACACTAGTGTGGCCTTG	0.5 uM	Sundling et al, 2012
* Final concentrations based on human 10x protocol

### Sheet: rhesus_T_cell_VDJ_assay
FWD	FWD Sequence	Final concentration*	REV	REV Sequence	Final concentration*	Source
10x_FWD (outer)	AATGATACGGCGACCACCGAGATCTACACTCTTTCCCTACACGACGCTC	2 uM	TCRA (outer)	CAGCACCGTTGCTCTTAAAGTCC	1 uM	custom
			TCRB (outer)	ACCTCTTTCCCGTTCACCCAC	1 uM	custom
			TCRD (outer)	TGCATATTGACCAAGCTTGACAGC	1 uM	custom
			TCRG (outer)	TTCTGGCACCGTTAACCAGC	1 uM	custom
10x_FWD (inner)	AATGATACGGCGACCACCGAGATCT	2 uM	TCRA (inner)	ATGCACGTCAGAATCCTTGCT	1 uM	custom
			TCRB (inner)	TCTGATGGCTCAAACACAGC	1 uM	human 10x
			TCRD (inner)	GGGAGAGACGACAATAGCAGGA	1 uM	custom
			TCRG (inner)	TGGAGGTTTGTTTCAGCAATGGA	1 uM	custom
* Final concentrations based on human 10x protocol
** TRD, TRG not amplified in human 10x protocol

### Sheet: validation_assay
Isotype	FWD Primer name	FWD Primer sequence	FWD Length	FWD Primer Tm	REV Primer name	REV Primer sequence	REV Length	REV Primer Tm	length of amplicon (bp)	Note	Amplicon Sequence
IGHE	IGHE_FWD	CTGCAAACACATTGCCTCCAA	21	62.5	IGHE_inner	GGCTGGTAAGGTCATAGTGCTT	22	62.7	130	NA	CTGCAAACACATTGCCTCCAATGCCACCTCCGTGACCCTGGGCTGCCTGGCCACGGGCTACTTCCCGGAGCCGGTGATGGTGACCTGGGACGCAGGCTCCCTCAACAGAAGCACTATGACCTTACCAGCC
IGHG	IGHG_FWD	AAGGACTACTTCCCCGAACCC	21	64.1	IGHG_inner	AGCCCTGAGGACTGTAGGA	19	62.4	98	Only captures IGHG2, IGHG4	AAGGACTACTTCCCCGAACCCGTGACCGTGTCGTGGAACTCAGGCGCCCTGACCAGCGGCGTGCACACCTTCCAGGCTGTCCTACAGTCCTCAGGGCT
IGHA	IGHA_FWD	AAGGTCTTCCCGCTGAACCTC	21	64.8	IGHA_outer	ACGTGGCATGTCACGGACTC	20	65.3	239	Only captures IGHA*01 (secreted and bound)	AAGGTCTTCCCGCTGAACCTCTGCAGCACCCAGTCAGATAACGTGGTCGTCGCCTGCCTGGTCCAGGGCTTCTTCCCCCAGGAGCCACTCAACGTGACCTGGAGCAAAAGTGGAGCGGACGTGACTGTCATAAACTTCCCGCCCAGCCAGGACGCCTCTGGCGGCCTGTACACCACGAGCAGCCAGCTGACCCTGCCGGCCGCACAGTGCCCAGCCAGCGAGTCCGTGACATGCCACGT
IGHE	IGHE_FWD	CTGCAAACACATTGCCTCCAA	21	62.5	IGHE_outer	TGTTGACCTCTTTGTCTGCGG	21	63.3	257	NA	CTGCAAACACATTGCCTCCAATGCCACCTCCGTGACCCTGGGCTGCCTGGCCACGGGCTACTTCCCGGAGCCGGTGATGGTGACCTGGGACGCAGGCTCCCTCAACAGAAGCACTATGACCTTACCAGCCACCACCTTCACGCCCTCCGGTCACTATGCCACCATCAGCTTGCTGACCGTCTCGGGTGCGTGGGCCAAGGAGACGTTCACCTGCCATGTGGTGCACACTCCATCGTCCGCAGACAAAGAGGTCAACA
IGHM	IGHM_FWD	ATACAAACGAAGTGGCCGTTGG	22	64	IGHM_outer	TACTTGCCCCCTCTCAGGACT	21	65.3	139	Captures both secreted and bound forms	ATACAAACGAAGTGGCCGTTGGCTGCCTCGCACAGGACTTCCTTCCCGACTCCATCACTTTCTCCTGGAAATTCAAGAACAACTCTGACATCAGCAAAGGCGTCTGGGGCTTCCCATCAGTCCTGAGAGGGGGCAAGTA
IGLC	IGLC_FWD	TCAAGCCAACAAGGCCACACTA	22	65.1	IGLC_outer	GTCTCCACTCCCGCGTTGAC	20	65.5	108	NA	TCAAGCCAACAAGGCCACACTAGTGTGTCTGATCAGTGACTTCTACCCGGGAGCCGTGGAAGTGGCCTGGAAGGCAGATGGCAGCGCTGTCAACGCGGGAGTGGAGAC
TCRAC	TCRAC_FWD	GTACCAGCTGAGAGGCTCTAAAT	23	62	TCRAC_outer	CAGCACCGTTGCTCTTAAAGTCC	23	64.3	161	NA	GTACCAGCTGAGAGGCTCTAAATCCAATGACACCTCTGTCTGCCTATTTACTGATTTTGATTCTGTAATGAATGTGTCACAAAGCAAGGATTCTGACGTGCATATCACAGACAAAACTGTGCTAGACATGAGGTCTATGGACTTTAAGAGCAACGGTGCTG
TCRAC	TCRAC_FWD	GTACCAGCTGAGAGGCTCTAAAT	23	62	TCRAC_inner	ATGCACGTCAGAATCCTTGCT	21	63	103	NA	GTACCAGCTGAGAGGCTCTAAATCCAATGACACCTCTGTCTGCCTATTTACTGATTTTGATTCTGTAATGAATGTGTCACAAAGCAAGGATTCTGACGTGCAT
TCRBC	TCRBC_FWD	CGCTGTGTTTGAGCCATCAGAA	22	64	TCRBC_outer	ACCTCTTTCCCGTTCACCCAC	21	65.1	123	Captures both subclasses	CGCTGTGTTTGAGCCATCAGAAGCAGAGATCTCCCACACCCAAAAGGCCACGCTGGTGTGCCTGGCCACAGGCTTCTACCCCGACCACGTGGAGCTGAGCTGGTGGGTGAACGGGAAAGAGGT
TCRDC	TCRDC_FWD	TGTTGCTTGTCTGGTGAAGGACT	23	64.8	TCRDC_outer	TGCATATTGACCAAGCTTGACAGC	24	64.3	142	NA	TGTTGCTTGTCTGGTGAAGGACTTCTACCCCAAGGATATAAGAATAAATCTCGAGTCATCCAAGAAGATAACAGAGTTTGATCCTGCTATTGTCGTCTCTCCCAGTGGGAAGTACAATGCTGTCAAGCTTGGTCAATATGCA
TCRDC	TCRDC_FWD	TGTTGCTTGTCTGGTGAAGGACT	23	64.8	TCRDC_inner	GGGAGAGACGACAATAGCAGGA	22	63.8	103	NA	TGTTGCTTGTCTGGTGAAGGACTTCTACCCCAAGGATATAAGAATAAATCTCGAGTCATCCAAGAAGATAACAGAGTTTGATCCTGCTATTGTCGTCTCTCCC
TCRGC	TCRGC_FWD	GATGCAGATGTTTCACCCAAGC	22	62.7	TCRGC_outer	TTCTGGCACCGTTAACCAGC	20	63.6	225	Captures both subclasses	GATGCAGATGTTTCACCCAAGCCCACTATATTTCTTCCTTCCATTGCTGAAACAAACCTCCATAAGGCTGGAACATACCTTTGTCTTCTTGAGAATTTTTTCCCgGATGTTATTAAGATACATTGGCAAGAAAAGAAGAGCAACACGATTCTGGGATCCCAGGAGGGGAACACCGTGAAGACTAACGACACATACATGAAATTTAGCTGGTTAACGGTGCCAGAA
TCRGC	TCRGC_FWD	GATGCAGATGTTTCACCCAAGC	22	62.7	TCRGC_inner	TGGAGGTTTGTTTCAGCAATGGA	23	63.5	62	Captures both subclasses	GATGCAGATGTTTCACCCAAGCCCACTATATTTCTTCCTTCCATTGCTGAAACAAACCTCCA
* Primers designed using NCBI PrimerBLAST
